# A dynamic phosphoproteome reveals stage-specific regulation of cytokinesis in Leishmania

**DOI:** 10.64898/2026.11.09.765289

**Authors:** Y. Romina Nievas, Charlotte McNiven, Adam Dowle, Jeremy C. Mottram

**Author notes:** Corresponding authors &.

## Abstract

*Leishmania* parasites undergo extensive morphological and metabolic remodelling during their transition from motile insect promastigotes to non-motile intracellular amastigotes, yet how dynamic protein kinase signalling drives this process remains poorly understood. Here, we present a high-resolution temporal phosphoproteome of *L. mexicana* promastigote to axenic amastigote differentiation, profiling 16,495 phosphosites on 3,101 proteins across seven developmental time points and identifying 5,795 dynamically regulated sites. This temporal map reveals stage-specific signalling programs, including regulated sites in MPK2 and non-regulated sites in MRK1, protein kinases known to be essential for amastigote differentiation. Using analogue-sensitive (AS) chemical genetics, we show that acute inhibition of either kinase in axenic amastigotes disrupts the spatial coordination of cleavage furrow ingression with nuclear and kinetoplast segregation, revealing essential cytokinesis roles obscured in constitutive gene deletions. Despite generating similar cytokinesis phenotypes, genetic over-expression and cellular localisation analyses demonstrate that MPK2 and MRK1 act through spatially segregated signalling pathways. Time-resolved phosphoproteomics upon MPK2 inhibition places its activity upstream of cytoskeletal remodelling networks. Importantly, we show that the stage-specific requirement for MPK2 is defined by the parasite’s morphology: while motile promastigotes tolerate MPK2 inhibition, genetic ablation of flagellar motility sensitises them to loss of MPK2 activity. Thus, flagellar motility acts as a mechanical buffer during promastigote division, explaining why non-motile amastigotes are vulnerable to MPK2 inhibition. Together, our findings provide a systems level framework for *Leishmania* signalling and demonstrate that cellular architecture and biomechanics dictate protein kinase dependency across developmental stages of the parasite.
