## Supplementary Table 2 for "A dynamic phosphoproteome reveals stage-specific regulation of cytokinesis in Leishmania"

### Sheet: Readme
Gene ontology enrichment
Curated Gene ontology terms enriched in the mfuzz cluster members analysed with TriTrypDB enrichment tool p-value cutoff 0.05
Column descriptions
Name	Gene ontology term
Fold_enrichment	The percentage of genes with this term in the result divided by the percent of genes with this term in the background (Leishmania mexicana)
P_value	P-value from Fisher's exact test
Cluster	mfuzz cluster number
BP	Biological Process
CC	Celular Component

### Sheet: GO-enrichment
Name	Fold_enrichment	P_value	Cluster
transcription repression	16.61	0.00468616	C1_BP
TOR signaling	12.46	0.00912431	C1_BP
cAMP biosynthesis	6.8	0.00829489	C1_BP
chromatin remodeling	6.8	0.00829489	C1_BP
cell cycle regulation	5.54	0.0479409	C1_BP
flagellar motility	3.11	0.0208967	C1_BP
microtubule-based movement	2.77	0.001212	C1_BP
posttranscriptional regulation	1.95	0.00248947	C1_BP
eIF4F complex	6.64	0.00243589	C1_CC
spindle	3.99	0.0164809	C1_CC
dynein complex	3.32	0.0305604	C1_CC
axoneme	3.13	1.65278e-07	C1_CC
flagellar motility	6.23	9.10278e-06	C2_BP
purine metabolism	3.61	0.00578019	C2_BP
microtubule-based movement	3.08	0.000472933	C2_BP
carbohydrate metabolism & transport	2.02	0.0446076	C2_BP
axoneme	6.96	7.17421e-31	C2_CC
dynein complex	5.54	0.000592453	C2_CC
IFT	4.1	0.0150889	C2_CC
retrograde IFT	7.99	0.0237484	C3_BP
microtubule-based movement	3.62	2.62282e-05	C3_BP
transcription regulation	3.49	0.0261188	C3_BP
purine metabolism	3.04	0.0232773	C3_BP
posttranscriptional regulation	1.66	0.0308636	C3_BP
eIF4F complex	5.59	0.0149363	C3_CC
axoneme	4.73	4.37761e-15	C3_CC
IFT	4.14	0.0146383	C3_CC
stress granule	3.65	0.0471878	C3_CC
cell tip	3.04	0.0232773	C3_CC
response to nutrient levels	21.57	0.00279378	C4_BP
cell proliferation	10.78	0.0131355	C4_BP
TOR signaling	10.78	0.0131355	C4_BP
potassium transport	9.24	0.0180183	C4_BP
chromatin remodeling	5.88	0.0435158	C4_BP
mitochondrial RNA metabolism	5.88	0.0435158	C4_BP
protein deubiquitination	4.41	0.0290551	C4_BP
posttranscriptional regulation	2.89	2.21125e-06	C4_BP
TOR complex	16.18	0.000542861	C4_CC
exoribonuclease complex	8.09	0.0235405	C4_CC
Golgi vesicle	7.19	0.0296582	C4_CC
cell tip	3.52	0.0131401	C4_CC
response to stress	16.35	0.00483671	C5_BP
retrograde transport	7.01	0.0303765	C5_BP
axonemal dynein complex assembly	6.13	0.0394277	C5_BP
export from cell	5.25	0.0174733	C5_BP
regulation of translation	4.09	0.0347541	C5_BP
transcription regulation	3.06	0.0396266	C5_BP
posttranscriptional regulation	2.64	1.18397e-06	C5_BP
chromosome organization	2.45	0.0344872	C5_BP
nucleotide biosynthesis	2.34	0.0423575	C5_BP
microtubule-based movement	2.04	0.0315446	C5_BP
polysome	16.35	0.00483671	C5_CC
cortical cytoskeleton	6.69	0.00867016	C5_CC
stress granule	5.33	0.00199399	C5_CC
cell tip	4.8	7.92433e-05	C5_CC
TOR signaling	12.26	0.00941329	C6_BP
cell proliferation	8.17	0.0222908	C6_BP
cell cycle regulation	5.45	0.0493528	C6_BP
chromosome segregation	3.16	0.0357797	C6_BP
posttranscriptional regulation	2.01	0.00133334	C6_BP
CCR4-NOT complex	16.35	0.00483671	C6_CC
stress granule	5.33	0.00199399	C6_CC
cell tip	4.8	7.92433e-05	C6_CC
nuclear pore	4.09	0.00136904	C6_CC
acidocalcisome	3.5	0.025591	C6_CC
basal body	1.83	0.0371424	C6_CC
ARF signalling	12.26	0.00941329	C7_BP
mRNA trans splicing	9.81	0.0152684	C7_BP
cell proliferation	8.17	0.0222908	C7_BP
regulation of cytokinesis	7.01	0.0303765	C7_BP
retrograde transport	7.01	0.0303765	C7_BP
protein dephosphorylation	3.77	0.019906	C7_BP
transcription regulation	3.06	0.0396266	C7_BP
posttranscriptional regulation	1.55	0.0472275	C7_BP
CCR4-NOT complex	16.35	0.00483671	C7_CC
exoribonuclease complex	6.13	0.0394277	C7_CC
stress granule	5.33	0.00199399	C7_CC
cell tip	4.8	7.92433e-05	C7_CC
flagellar pocket	2.63	0.00687631	C7_CC
basal body	2.34	0.00254998	C7_CC
Golgi apparatus	2.09	0.0372209	C7_CC
phospholipid catabolism	14.45	0.00616661	C8_BP
mRNA capping	8.67	0.0193259	C8_BP
phospholipid transport	8.67	0.0193259	C8_BP
cell proliferation	7.23	0.0281136	C8_BP
TOR signaling	7.23	0.0281136	C8_BP
actin cytoskeleton organization	6.19	0.0381755	C8_BP
PIP biosynthesis	6.19	0.0381755	C8_BP
glutamine biosynthesis	5.42	0.049376	C8_BP
protein deubiquitination	4.93	0.00277649	C8_BP
protein dephosphorylation	4.17	0.00596347	C8_BP
RNA splicing	2.65	0.0241	C8_BP
microtubule-based movement	2.61	0.00129832	C8_BP
ubiquitin protein catabolism	2.24	0.0496158	C8_BP
nuclear body	7.23	0.0281136	C8_CC
acidocalcisome	3.1	0.0378989	C8_CC
microtubule associated complex	2.55	0.0287661	C8_CC
mitochondrial outer membrane	2.14	0.0441935	C8_CC
flagellar pocket	2.06	0.0389624	C8_CC
mRNA capping	9.19	0.0173047	C9_BP
response to heat	8.61	0.00388193	C9_BP
pyrimidine biosynthesis	7.66	0.0252171	C9_BP
tRNA methylation	5.74	0.0444412	C9_BP
protein dephosphorylation	5.3	0.000709334	C9_BP
export from cell	4.92	0.0207877	C9_BP
posttranscriptional regulation	1.71	0.0129411	C9_BP
ISWI-type complex	11.49	0.0106886	C9_CC
nuclear body	7.66	0.0252171	C9_CC
TOR complex	7.66	0.0252171	C9_CC
cortical cytoskeleton	6.26	0.0103782	C9_CC
cell tip	3.99	0.000717367	C9_CC
basal body	2.03	0.011372	C9_CC
TOR signaling	11.03	0.0115541	C910_BP
PIP signaling	8.83	0.0186835	C910_BP
regulation of cytokinesis	6.31	0.0369464	C910_BP
protein deubiquitination	4.01	0.0158219	C910_BP
transcription regulation	3.45	0.0135805	C910_BP
ion transport	2.03	0.032799	C910_BP
nuclear body	7.36	0.0271939	C910_CC
cell tip	5.76	5.78658e-07	C910_CC
flagellar pocket	2.1	0.0356419	C910_CC
