## Supplementary Table 4 for "A dynamic phosphoproteome reveals stage-specific regulation of cytokinesis in Leishmania"

### Sheet: Readme
Supplementary Table S4
Significant phosphosites and proteins from MPK2 inhibition phosphoproteomics
Filter: quantified in ≥3 of 4 replicates in at least one condition
Normalisation: VSN; imputation: mixed; multiple testing: Benjamini–Hochberg; protein abundance normalisation: log2 phospho minus log2 total protein
Significant: adj. p < 0.05 and |log2FC| > 1
All contrasts vs LOG; log2FC = stage / LOG
Column descriptions
ID_site	Phosphosite identifier: geneID_residue.
Heatmap clustering group	Hierarchical clustering
loc_prob	Best localisation probability of the phosphosite.
_log2FC	Phosphosite log2 fold change.
_p.adj	Phosphosite Benjamini–Hochberg adjusted p-value.
Name	Protein Description
Homologue T. brucei	T. brucei homologue ID
Name homologue T. brucei	T. brucei homologue name
Homology source	Bioinformatic evidence used to assign the the T.brucei homologue
Heatmap name	Display label
_GO_	Computed or Curated gene ontology annotations IDs and Descriptions retrieved from TriTrypDB or DAVID
Functional literature evidence	Information obtained from literature review and publication DOI
Functional assignment	Functional asignment based on the GO terms and literature
Functional cluster	Functional cluster that was allocated
Experimental and sample labels
F91A	MPK2 silent mutant
F91F	MPK2 analogue sensitive mutant
0h-4h-8h	Time for sample collection
_µM 1NA-PP1	Concentration of inhibitor

### Sheet: Significant sites and proteins
Significant phosphosites-MPK2 Inhibition
			0 µM 1NA-PP1		15 µM 1NA-PP1
ID_site	Heatmap cluster	loc_prob	F91A_0h_vs_F91F_0h_log2FC	F91A_0h_vs_F91F_0h_p.adj	F91A_4h_vs_F91F_4h_log2FC	F91A_4h_vs_F91F_4h_p.adj	F91A_8h_vs_F91F_8h_log2FC	F91A_8h_vs_F91F_8h_p.adj	Name	Homologue T. brucei	Name homologue T. brucei	Homology source	Heatmap name	Computed GO Component IDs (TritrypDB)	Computed GO Components (TritrypDB)	Computed GO Function IDs (TritrypDB)	Computed GO Functions (TritrypDB)	Computed GO Process IDs (TritrypDB)	Computed GO Processes (TritrypDB)	Curated GO Component IDs (TritrypDB)	Curated GO Components (TritrypDB)	Curated GO Function IDs (TritrypDB)	Curated GO Functions (TritrypDB)	Curated GO Process IDs (TritrypDB)	Curated GO Processes (TritrypDB)	DAVID GO ID Process	DAVID GO description Process	DAVID GO ID Function	DAVID GO description Function	DAVID GO ID Component	DAVID GO description Component	Literature summary - reference DOI	Functional assignment	Functional cluster
LmxM.02.0610_S206	1	0.9217	-0.196376	0.947115	0.806628	0.682964	-2.04745	0.046243	kinetoplastid kinetochore protein 9	Tb927.8.1150	KKT9	Syntenic homologue in T. brucei	KKT9	N/A	N/A	N/A	N/A	N/A	N/A	N/A	N/A	N/A	N/A	N/A	N/A	N/A	N/A	N/A	N/A	N/A	N/A	Kinetochore protein 10.1038/s42003-022-04280-1	Kinetochore protein 10.1038/s42003-022-04280	Nuclear and Chromosome
LmxM.02.0610_T205	1	0.9217	0.306901	0.9221	0.449914	0.912666	-2.5847	0.0246605	kinetoplastid kinetochore protein 9	Tb927.8.1150	KKT9	Syntenic homologue in T. brucei	KKT9	N/A	N/A	N/A	N/A	N/A	N/A	N/A	N/A	N/A	N/A	N/A	N/A	N/A	N/A	N/A	N/A	N/A	N/A	Kinetochore protein 10.1038/s42003-022-04280-1	Kinetochore protein 10.1038/s42003-022-04280	Nuclear and Chromosome
LmxM.17.0990_S1958	1	0.5577	0.578077	0.891567	0.976495	0.810587	-5.3036	0.00105938	hypothetical protein, conserved	Tb927.5.2330.R4306	Phosphatidylinositol 3- and 4-kinase | domain-containing protein	Syntenic homologue in T. brucei	Hyp	GO:0005681	spliceosomal complex	N/A	N/A	N/A	N/A	GO:0005737	cytoplasm	N/A	N/A	N/A	N/A	GO:0045292	mRNA cis splicing, via spliceosome	N/A	N/A	GO:0005681	spliceosomal complex	Not found	mRNA splicing	RNA metabolism, gene expression
LmxM.27.0430_S83	1	0.9592	0.680682	0.831853	-1.77699	0.384937	-2.81338	0.0433108	kinetoplastid kinetochore protein 7	Tb927.11.1030	kinetoplastid kinetochore protein 7	OrthoMCL v7	KKT7	N/A	N/A	N/A	N/A	N/A	N/A	GO:0000776;GO:0005634	kinetochore;nucleus	N/A	N/A	GO:0007059	chromosome segregation	N/A	N/A	N/A	N/A	N/A	N/A	TbKKT7 is detected in kinetochores from S phase until the end of anaphase and recruits the KKT8 complex. CPC (Aurora B, INCENP, CPC2, KIN-A and KIN-B) is recruited to kinetochores via KKT7-KKT8 complex pathway. Motor domain in KIN-A could act as a sensor for spindle microtubule attachments. DNA segregation function. DOI: 10.7554/eLife.109950.1	kinetochore, DNA segregation	Nuclear and Chromosome
LmxM.30.2080_S657	1	0.8107	0.157437	0.961952	-0.0193162	0.996853	-2.02037	0.0433108	Magnesium transporter	Tb927.8.7560	CorA-like Mg2+ transporter protein	Non-syntenic homologue	MGT	N/A	N/A	N/A	N/A	N/A	N/A	GO:0005737	cytoplasm	N/A	N/A	N/A	N/A	N/A	N/A	N/A	N/A	GO:0016020	membrane	Not found	Magnesium transporter	Unknown/Other/Other
LmxM.30.2360_S248	1	0.7704	1.31234	0.540226	0.256332	0.964531	-2.71717	0.0319397	SUMO-interacting motif-containing protein	Tb927.4.4940	SUMO-interacting motif-containing protein	Syntenic homologue in T. brucei	Hyp	N/A	N/A	N/A	N/A	N/A	N/A	GO:0097014;GO:0005737;GO:0031981;GO:0005634	ciliary plasm;cytoplasm;nuclear lumen;nucleus	N/A	N/A	N/A	N/A	N/A	N/A	N/A	N/A	N/A	N/A	Not found
LmxM.36.2410_S1592	1	0.9545	0.296455	0.941188	-0.42171	0.942826	-3.17399	0.0220368	Cullin protein neddylation domain containing protein, putative	Tb10.v4.0249	Cullin family/Cullin protein neddylation domain containing protein, putative	Non-syntenic homologue	CUL	N/A	N/A	N/A	N/A	N/A	N/A	N/A	N/A	N/A	N/A	N/A	N/A	GO:0016567	protein ubiquitination	N/A	N/A	N/A	N/A	Not found	ubiquitination	Ubiquitination/Deubiquitination
LmxM.17.0733_S119	1	0.9578	-0.012961	0.99916	-0.965986	0.748633	-3.30515	0.0145706	hypothetical protein, conserved	Tb927.7.6820	hypothetical protein, conserved	Syntenic homologue in T. brucei	Hyp	N/A	N/A	N/A	N/A	N/A	N/A	N/A	N/A	N/A	N/A	N/A	N/A	N/A	N/A	N/A	N/A	N/A	N/A	Not found	Hypothetical	Unknown/Other
LmxM.17.0990_T1954	1	0.3206	1.79426	0.6892	0.475315	0.959734	-4.74331	0.0347806	Hypothetical protein, conserved	Tb927.5.2330	hypothetical protein, conserved	OrthoMCL v7	Hyp	N/A	N/A	N/A	N/A	N/A	N/A	GO:0005737	cytoplasm	N/A	N/A	N/A	N/A	GO:0045292	mRNA cis splicing, via spliceosome			GO:0005681	spliceosomal complex		mRNA splicing	RNA metabolism, gene expression
LmxM.26.0840_S297	1	0.8859	1.07323	0.735595	-1.09482	0.729835	-3.09071	0.0422283	Hypothetical protein, conserved	Tb927.7.1100	Hypothetical protein, conserved	Syntenic homologue in T. brucei	Hyp	N/A	N/A	N/A	N/A	N/A	N/A	N/A	N/A	GO:0003729	mRNA binding	N/A	N/A	N/A	N/A	N/A	N/A	N/A	N/A	Not found	mRNA binding, gene expression	RNA metabolism, gene expression
LmxM.26.0840_S301	1	0.8859	1.75731	0.404991	-1.07604	0.681792	-2.77969	0.0433014	Hypothetical protein, conserved	Tb927.7.1100	Hypothetical protein, conserved	Syntenic homologue in T. brucei	Hyp	N/A	N/A	N/A	N/A	N/A	N/A	N/A	N/A	GO:0003729	mRNA binding	N/A	N/A	N/A	N/A	N/A	N/A	N/A	N/A	Not found	mRNA binding, gene expression	RNA metabolism, gene expression
LmxM.31.2130_S270	1	0.9586	0.54213	0.8873	-2.41523	0.251752	-3.24788	0.0346056	RNA binding protein	Tb927.11.15350	RNA-binding protein, putative	Syntenic homologue in T. brucei	RBP	N/A	N/A	GO:0003723;GO:0003676	RNA binding;nucleic acid binding	N/A	N/A	GO:0005737;GO:0005654	cytoplasm;nucleoplasm	N/A	N/A	N/A	N/A	GO:0005847	mRNA cleavage and polyadenylation specificity factor complex	GO:0003729	mRNA binding	N/A	N/A	Not found	mRNA binding, gene expression	RNA metabolism, gene expression
LmxM.07.0880_S457	1	0.9474	0.404119	0.89344	0.530787	0.882759	-2.86206	0.01279	STE kinase	Unresolved homologuey		OrthoMCL v7- Multigene Family	STE	N/A	N/A	GO:0005524;GO:0004672	ATP binding;protein kinase activity	GO:0006468	protein phosphorylation	N/A	N/A	N/A	N/A	N/A	N/A	GO:0006468	protein phosphorylation	GO:0004672	protein kinase activity			knock out does not have loss-of-fitness in infection DOI 10.1038/s41467-021-21360-8	kinase	Signalling and Phosphorylation
LmxM.11.0400_S1186	1	0.9323	-0.356942	0.918216	-1.78784	0.324974	-3.61446	0.00509475	Tubulin-tyrsoine ligase-like protein (TTLL6B)	Tb927.11.6810	Tubulin-tyrsoine ligase-like protein (TTLL6B)	OrthoMCL v7	TTLL6B	N/A	N/A	GO:0005524;GO:0016874	ATP binding;ligase activity	GO:0006464	cellular protein modification process	N/A	N/A	N/A	N/A	N/A	N/A	GO:0000226, GO:0018095	microtubule cytoskeleton organization, protein polyglutamylation	GO:0015631, GO:0070740	tubulin binding, tubulin-glutamic acid ligase activity	GO:0005929, GO:0036064	cilium, ciliary basal body	L. major TTLL6B localices at the posterior tip, confirmed microtubules polyglutamilase activity in vitro. TbTTLL6B RNAi induce zoids and multinucleated cells, DOI: 10.1016/j.ijpara.2014.09.005. Increase in tubulin tyrosination decreases tubulin glutamylation in L. mex and T. brucei. LmVASH KO (tubulin detyrosination)have reduced pathogenicity in mice, decreased proliferation in macrophages and al…	microtubule cytoskeleton organization, polyglutamilation, posterior tip	Microtubule Modification
LmxM.11.0400_S1188	1	0.9395	0.294091	0.944996	-1.58083	0.508626	-3.94581	0.00622047	Tubulin-tyrsoine ligase-like protein (TTLL6B)	Tb927.11.6810	Tubulin-tyrsoine ligase-like protein (TTLL6B)	OrthoMCL v7	TTLL6B	N/A	N/A	GO:0005524;GO:0016874	ATP binding;ligase activity	GO:0006464	cellular protein modification process	N/A	N/A	N/A	N/A	N/A	N/A	GO:0000226, GO:0018095	microtubule cytoskeleton organization, protein polyglutamylation	GO:0015631, GO:0070740	tubulin binding, tubulin-glutamic acid ligase activity	GO:0005929, GO:0036064	cilium, ciliary basal body	L. major TTLL6B localices at the posterior tip, confirmed microtubules polyglutamilase activity in vitro. TbTTLL6B RNAi induce zoids and multinucleated cells, DOI: 10.1016/j.ijpara.2014.09.005. Increase in tubulin tyrosination decreases tubulin glutamylation in L. mex and T. brucei. LmVASH KO (tubulin detyrosination)have reduced pathogenicity in mice, decreased proliferation in macrophages and al…	microtubule cytoskeleton organization, polyglutamilation, posterior tip	Microtubule Modification
LmxM.11.0400_T1189	1	0.9395	0.154258	0.981916	0.0638204	0.996853	-3.41227	0.0433014	Tubulin-tyrsoine ligase-like protein (TTLL6B)	Tb927.11.6810	Tubulin-tyrsoine ligase-like protein (TTLL6B)	OrthoMCL v7	TTLL6B	N/A	N/A	GO:0005524;GO:0016874	ATP binding;ligase activity	GO:0006464	cellular protein modification process	N/A	N/A	N/A	N/A	N/A	N/A	GO:0000226, GO:0018095	microtubule cytoskeleton organization, protein polyglutamylation	GO:0015631, GO:0070740	tubulin binding, tubulin-glutamic acid ligase activity	GO:0005929, GO:0036064	cilium, ciliary basal body	L. major TTLL6B localices at the posterior tip, confirmed microtubules polyglutamilase activity in vitro. TbTTLL6B RNAi induce zoids and multinucleated cells, DOI: 10.1016/j.ijpara.2014.09.005. Increase in tubulin tyrosination decreases tubulin glutamylation in L. mex and T. brucei. LmVASH KO (tubulin detyrosination)have reduced pathogenicity in mice, decreased proliferation in macrophages and al…	microtubule cytoskeleton organization, polyglutamilation, posterior tip	Microtubule Modification
LmxM.29.3570_S108	1	0.9333	-0.155124	0.974984	-0.357724	0.952088	-3.24511	0.01279	Zinc finger CCCH domain-containing protein	Tb927.6.4960	Zinc finger CCCH domain-containing protein 47 (ZC3H47)	Syntenic homologue in T. brucei	CCCH	N/A	N/A	GO:0046872	metal ion binding	N/A	N/A	N/A	N/A	N/A	N/A	N/A	N/A	GO:0010468,GO:0051252	regulation of gene expression, regulation of RNA metabolic process	GO:0003729, GO:0008270	mRNA binding, zinc ion binding	N/A	N/A	Not found	mRNA binding, gene expression	RNA metabolism, gene expression
LmxM.29.3570_T99	1	0.9334	0.478028	0.868671	-0.404802	0.926332	-2.85541	0.0109466	Zinc finger CCCH domain-containing protein	Tb927.6.4960	Zinc finger CCCH domain-containing protein 47 (ZC3H47)	Syntenic homologue in T. brucei	CCCH	N/A	N/A	GO:0046872	metal ion binding	N/A	N/A	N/A	N/A	N/A	N/A	N/A	N/A	GO:0010468,GO:0051253	regulation of gene expression, regulation of RNA metabolic process	GO:0003729, GO:0008271	mRNA binding, zinc ion binding	N/A	N/A	Not found	mRNA binding, gene expression	RNA metabolism, gene expression
LmxM.05.0850_S348	1	0.8941	0.424407	0.859974	0.301025	0.942826	-3.94217	6.07221e-05	zinc-finger of a C2HC-type, putative	Tb927.7.7030	zinc-finger of a C2HC-type, putative	OrthoMCL v7	CCCH	N/A	N/A	N/A	N/A	N/A	N/A	GO:0051286;GO:0036064;GO:0097542;GO:0005737	cell tip;ciliary basal body;ciliary tip;cytoplasm		N/A	N/A	N/A	N/A	N/A	GO:0008270	zinc ion binding	N/A	N/A	Found in RBPome DOI: 10.1074/mcp.RA118.001307	mRNA binding, cell tip	RNA metabolism, gene expression
LmxM.07.0880_S467	1	0.9573	0.647226	0.850957	-1.10082	0.702251	-3.24211	0.0251318	STE kinase	Unresolved homologuey		OrthoMCL v7- Multigene Family	STE	N/A	N/A	GO:0005524;GO:0004672	ATP binding;protein kinase activity	GO:0006468	protein phosphorylation	N/A	N/A	N/A	N/A	N/A	N/A	GO:0006468	protein phosphorylation	GO:0004672	protein kinase activity			knock out does not have loss-of-fitness in infection DOI 10.1038/s41467-021-21360-8	kinase	Signalling and Phosphorylation
LmxM.19.1350_Y346	3	0.4829	-0.883216	0.687511	-0.0539268	0.996853	2.31678	0.0347806	Phosphatidic acid phosphatase protein-like protein	Tb08.27P2.110	PAP2 superfamily, putative	Syntenic homologue in T. brucei	PAP2	GO:0016020	membrane	GO:0008195;GO:0008195	phosphatidate phosphatase activity;phosphatidate phosphatase activity	GO:0046839;GO:0006644;GO:0006644	phospholipid dephosphorylation;phospholipid metabolic process;phospholipid metabolic process	N/A	N/A	N/A	N/A	N/A	N/A	GO:0046839	phospholipid dephosphorylation	N/A	N/A	N/A	N/A	Not found		Signalling and Phosphorylation
LmxM.20.0060_S53	3	0.5468	1.29508	0.413535	0.0482659	0.996853	2.32927	0.0220368	BRCA2, oligonucleotide/oligosaccharide-binding, domain 1 | BRCA2 repeat | domain-containing protein	Tb927.1.640	BRCA2	Syntenic homologue in T. brucei		N/A	N/A	N/A	N/A	GO:0006281;GO:0000724;GO:0000724;GO:0006355	DNA repair;double-strand break repair via homologous recombination;double-strand break repair via homologous recombination;regulation of DNA-templated transcription	GO:0005654;GO:0005634	nucleoplasm;nucleus	GO:0003684	damaged DNA binding	GO:0020033	antigenic variation	GO:0000724, GO:0006355	double-strand break repair via homologous recombination, regulation of DNA-templated transcription	N/A	N/A	N/A	N/A	Not found	double-strand break repair via homologous recombination, regulation of DNA-templated transcription	Nuclear and Chromosome segregation
LmxM.25.1210_T263	3	0.9503	-0.0363142	0.986893	0.255813	0.930103	1.554	0.036683	Anaphase-promoting complex subunit 4 WD40 domain-containing protein	Tb927.3.1350	U3 small nucleolar RNA-associated protein 4, putative	Syntenic homologue in T. brucei	APC	GO:0030686;GO:0032040;GO:0034455	90S preribosome;small-subunit processome;t-UTP complex	GO:0005515;GO:0003723	protein binding;RNA binding	GO:0000462	maturation of SSU-rRNA from tricistronic rRNA transcript (SSU-rRNA, 5.8S rRNA, LSU-rRNA)	GO:0005730;GO:0005634	nucleolus;nucleus	N/A	N/A	N/A	N/A	GO:0000462	maturation of SSU-rRNA from tricistronic rRNA transcript (SSU-rRNA, 5.8S rRNA, LSU-rRNA)		GO:0003723	RNA binding	90S preribosome	Not found	RNA binding	RNA metabolism, gene expression
LmxM.26.1230_S1937	3	0.5846	-0.216659	0.930203	-0.429904	0.859318	1.684	0.0452938	hypothetical protein, conserved	Tb927.7.720	BRCT domain-containing protein	Syntenic homologue in T. brucei	Hyp	N/A	N/A	N/A	N/A	GO:0006270;GO:0033314;GO:0007095	DNA replication initiation;mitotic DNA replication checkpoint signaling;mitotic G2 DNA damage checkpoint signaling	N/A	N/A	N/A	N/A	N/A	N/A	GO:0006270, GO:0007095	DNA replication initiation, mitotic G2 DNA damage checkpoint signaling	N/A	N/A	N/A	N/A	Not found	DNA replication initiation, mitotic G2 DNA damage checkpoint signaling	Nuclear and Chromosome segregation
LmxM.27.1370_S351	3	0.9531	-0.60559	0.741734	1.09226	0.400849	1.72706	0.0496362	protein kinase, putative	Tb927.11.2040	STE/STE11 serine/threonine-protein kinase, putative	Syntenic homologue in T. brucei	STE	N/A	N/A	GO:0005524;GO:0005524;GO:0004672;GO:0004672	ATP binding;ATP binding;protein kinase activity;protein kinase activity	GO:0006468	protein phosphorylation	N/A	N/A	N/A	N/A	N/A	N/A	GO:0006468	protein phosphorylation	N/A	N/A	N/A	N/A	Essential promastigote L. mex 10.1038/s41467-021-21360-8
LmxM.31.1130_S764	3	0.9189	-1.5833	0.684093	0.359239	0.964531	3.79038	0.0452938	hypothetical protein, conserved	Tb927.11.14370	Microtubule-associated protein 103 kDa	Syntenic homologue in T. brucei	Hyp	N/A	N/A	N/A	N/A	N/A	N/A	N/A	N/A	N/A	N/A	N/A	N/A	N/A	N/A	N/A	N/A	N/A	N/A	Not found		Unknown/Other
LmxM.31.2490_S417	3	0.9387	0.964212	0.790443	-0.280184	0.965644	3.71894	0.0288029	hypothetical protein, conserved	Tb927.11.15690	U5 snRNP-associated 102 kDa protein, putative	Syntenic homologue in T. brucei		GO:0071013;GO:0005634;GO:0046540	catalytic step 2 spliceosome;nucleus;U4/U6 x U5 tri-snRNP complex	GO:0005515	protein binding	GO:0000398;GO:0000244	mRNA splicing, via spliceosome;spliceosomal tri-snRNP complex assembly	GO:0005654;GO:0005634	nucleoplasm;nucleus	N/A	N/A	N/A	N/A	GO:0000244, GO:0000398	spliceosomal tri-snRNP complex assembly, mRNA splicing, via spliceosome	N/A	N/A	N/A	N/A	Not found	mRNA splicing, via spliceosome;spliceosomal tri-snRNP complex assembly	RNA metabolism, gene expression
LmxM.32.2460_S500	3	0.9465	0.0900688	0.985659	-0.450193	0.934346	2.7967	0.0433014	Flagellum attachment zone protein 12	Tb927.11.2590	Flagellum attachment zone protein 12	Syntenic homologue in T. brucei	FAZ12	N/A	N/A	N/A	N/A	N/A	N/A	N/A	N/A	N/A	N/A	N/A	N/A	N/A	N/A	N/A	N/A	N/A	N/A	Localiced at ring at flagellum exit point, anterior of parasite. 10.1111/mmi.15199	anterior, FAZ	Cytoskeleton and FAZ
LmxM.34.3580_S20	3	0.9164	-0.260352	0.944996	-1.69195	0.365722	2.77985	0.0345906	Protein DETOXIFICATION (Multidrug and toxic compound extrusion protein)	Tb927.5.2430	Membrane transporter protein, putative	OrthoMCL v7	MatE	GO:0016020	membrane	GO:0015297;GO:0015297;GO:0042910;GO:0042910	antiporter activity;antiporter activity;xenobiotic transmembrane transporter activity;xenobiotic transmembrane transporter activity	GO:0055085	transmembrane transport	N/A	N/A	N/A	N/A	N/A	N/A	GO:0055085	transmembrane transport	N/A	N/A	N/A	N/A	Not found		Unknown/Other
LmxM.22.0730_Y96	3	0.9353	0.10254	0.96742	0.843736	0.504015	1.76347	0.0223096	cytoskeleton associated protein (CAP51)	Tb927.7.2650 (CAP51V), Tb927.7.2640 (CAP51)	Cytoskeleton associated protein 51V, Cytoskeleton associated protein 51	CAP51V is Syntenic homologue whereas CAP51 is non-syntenic homologue in T. brucei	CAP51	N/A	N/A	N/A	N/A	N/A	N/A	GO:0097014;GO:0005737;GO:0005856;GO:0031981	ciliary plasm;cytoplasm;cytoskeleton;nuclear lumen	N/A	N/A	N/A	N/A	N/A	N/A	N/A	N/A	N/A	N/A	In Kharon IP mass spect 10.1074/jbc.RA120.014065; TbCAP51 and TbCAP51V localices at the cortical cytoskeleton and RNAi knock down causes multinucleated cells and aberrant cytokinesis. Their knockdown results in a disorganized microtubule corset. Specifically, multilayers of microtubules are present at the anterior and posterior end of the cell. DOI: 10.1371/journal.pone.0106777. Other work found …	cytoskeleton microtubules, cytokinesis	Cytoskeleton and FAZ
LmxM.36.4340_T422	3	0.8898	0.279041	0.899548	-0.0540005	0.995386	1.71386	0.0449375	Hypothetical protein	Leishmania-specific	N/A	OrthoMCL v7	Hyp	N/A	N/A	N/A	N/A	N/A	N/A	N/A	N/A	N/A	N/A	N/A	N/A	N/A	N/A	N/A	N/A	N/A	N/A	Not found		Unknown/Other
LmxM.20.1110_T64	3	0.8612	0.550503	0.84954	-0.514546	0.904144	3.10803	0.0100806	Hypothetical protein, conserved	Leishmania-specific	N/A	OrthoMCL v7	Hyp	N/A	N/A	N/A	N/A	N/A	N/A	N/A	N/A	N/A	N/A	N/A	N/A	N/A	N/A	N/A	N/A	N/A	N/A	Not found	Hypothetical	Unknown/Other
LmxM.10.0300_S509	3	0.9563	-0.303486	0.845238	-0.0649996	0.989451	1.35963	0.0433014	kinetoplastid kinetochore protein 4	Tb927.8.3680	kinetoplastid kinetochore protein 4	Syntenic homologue in T. brucei	KKT4	N/A	N/A	N/A	N/A	N/A	N/A	GO:0000776;GO:0005634	kinetochore;nucleus	N/A	N/A	GO:0007059	chromosome segregation	GO:0006974, GO:1990166, GO:2000781	DNA damage response, protein localization to site of double-strand break, positive regulation of double-strand break repair	N/A	N/A	GO:0005634, GO:0035861	nucleus, site of double-strand break	TbKKT4 binds microtubules at spindle and kinetochore, essential for DNA segregation, DOI: 10.1083/jcb.201711181	kinetichore and spindle microtubules binding, DNA segregation	Nuclear and Chromosome segregation
LmxM.10.0300_T511	3	0.9569	0.137574	0.947102	-0.315883	0.89485	1.73201	0.0145706	kinetoplastid kinetochore protein 4	Tb927.8.3680	kinetoplastid kinetochore protein 4	Syntenic homologue in T. brucei	KKT4	N/A	N/A	N/A	N/A	N/A	N/A	GO:0000776;GO:0005634	kinetochore;nucleus	N/A	N/A	GO:0007059	chromosome segregation	GO:0006974, GO:1990166, GO:2000781	DNA damage response, protein localization to site of double-strand break, positive regulation of double-strand break repair	N/A	N/A	GO:0005634, GO:0035861	nucleus, site of double-strand break	TbKKT4 binds microtubules at spindle and kinetochore, essential for DNA segregation, DOI: 10.1083/jcb.201711181	kinetichore and spindle microtubules binding, DNA segregation	Nuclear and Chromosome segregation
LmxM.03.0890_S244	3	0.6987	-0.198119	0.977032	-0.518654	0.952088	4.06158	0.0288029	NLI interacting factor-like phosphatase	Tb927.3.2820	FCP1 homology domain-containing protein	Syntenic homologue in T. brucei	NIF	N/A	N/A	N/A	N/A	N/A	N/A	N/A	N/A	N/A	N/A	N/A	N/A	GO:0004721	phosphoprotein phosphatase activity	N/A	N/A	N/A	N/A	Not found	Phosphoprotein phosphatase	Signalling and Phosphorylation
LmxM.32.1020_S855	3	0.9377	1.39734	0.466554	-0.0909554	0.993603	2.42978	0.0436301	PSP1 C-terminal conserved region, putative	Leishmania-specific	N/A	OrthoMCL v7	PSP1_S855	N/A	N/A	N/A	N/A	N/A	N/A	N/A	N/A	N/A	N/A	N/A	N/A	N/A	N/A	N/A	N/A	GO:0005737	cytoplasm	Not found		Unknown/Other
LmxM.16.0380_S554	3	0.9394	1.07898	0.580214	1.14072	0.519018	2.51883	0.0184502	tubulin tyrosine ligase, putative (TTLL1)	Tb927.5.3860	tubulin tyrosine ligase, putative (TTLL1)	Syntenic homologue in T. brucei	TTLL1	N/A	N/A	GO:0016874	ligase activity	GO:0006464;GO:0018095	cellular protein modification process;protein polyglutamylation	GO:0005737	cytoplasm	N/A	N/A	N/A	N/A	GO:0000226, GO:0018095	microtubule cytoskeleton organization, protein polyglutamylation	GO:0015631, GO:0070740	tubulin binding, tubulin-glutamic acid ligase activity	GO:0005929, GO:0036064	cilium, ciliary basal body	TTLL1 have Cytoplasmic localisation in Leishmania major. DOI: 10.1016/j.ijpara.2014.09.005	microtubule cytoskeleton organization, cytoplasm	Microtubule Modification
LmxM.15.1300_S16	3	0.9603	0.0378266	0.986893	0.13973	0.964531	1.68925	0.0288029	ubiquitin hydrolase (DUB9)	Tb927.9.5520	ubiquitin hydrolase	Syntenic homologue in T. brucei	DUB9	N/A	N/A	GO:0004843	thiol-dependent deubiquitinase	GO:0016579;GO:0006511	protein deubiquitination;ubiquitin-dependent protein catabolic process	GO:0097014;GO:0005737;GO:0031981	ciliary plasm;cytoplasm;nuclear lumen	GO:0101005	deubiquitinase activity	N/A	N/A	GO:0016579 , GO:0031647	protein deubiquitination, regulation of protein stability	GO:0004843, GO:0004197	cysteine-type deubiquitinase activity, cysteine-type endopeptidase activity	GO:0005634, GO:0005829	nucleus, cytosol	DUB9 knock out have a mild loss of fitnaess in mice and macrophage infection, promastigote proliferation and axenic amastigotes replication. DOI: 10.1371/journal.ppat.1008455	regulation protein stability	Ubiquitination/Deubiquitination
LmxM.06.0720_T1126	3	0.5814	0.627113	0.741641	2.58238	0.0040676	0.729539	0.538561	YEATS family, putative	Tb927.7.5310, Tb927.10.11690	YEATS family, putative	OrthoMCL v7	YEATS	GO:0005737;GO:0005634	cytoplasm;nucleus	N/A	N/A	GO:0006281;GO:0006325;GO:0006355	DNA repair;chromatin organization;regulation of transcription, DNA-templated	N/A	N/A	N/A	N/A	N/A	N/A	GO:0006338, GO:0006355, GO:0006357	chromatin remodeling, regulation of DNA-templated transcription, regulation of transcription by RNA polymerase II	GO:0042393	histone binding	GO:0005634, GO:0035267	nucleus, NuA4 histone acetyltransferase complex		hystone lysine crotonylation	Nuclear and Chromosome segregation
LmxM.16.0380_S558	3	0.9534	1.06606	0.694189	0.897602	0.768908	2.85225	0.0347806	tubulin tyrosine ligase, putative (TTLL1)	Tb927.5.3860	tubulin tyrosine ligase, putative (TTLL1)	Syntenic homologue in T. brucei	TTLL1	N/A	N/A	GO:0016874	ligase activity	GO:0006464;GO:0018095	cellular protein modification process;protein polyglutamylation	GO:0005737	cytoplasm	N/A	N/A	N/A	N/A	GO:0000226, GO:0018095	microtubule cytoskeleton organization, protein polyglutamylation	GO:0015631, GO:0070740	tubulin binding, tubulin-glutamic acid ligase activity	GO:0005929, GO:0036064	cilium, ciliary basal body	TTLL1 have Cytoplasmic localisation in Leishmania major. DOI: 10.1016/j.ijpara.2014.09.005	microtubule cytoskeleton organization, cytoplasm	Microtubule Modification
LmxM.01.0630_S382	2	0.9491	0.661863	0.744236	-0.390924	0.908928	-2.24913	0.0216321	hypothetical protein	Leishmania-specific	N/A	OrthoMCL v7	Hyp	N/A	N/A	N/A	N/A	N/A	N/A	N/A	N/A	N/A	N/A	N/A	N/A	N/A	N/A	N/A	N/A	N/A	N/A	Not found	Hypothetical	Unknown/Other
LmxM.10.0940_S24	2	0.9494	-1.08632	0.735595	-3.84655	0.0153822	0.985059	0.639307	hypothetical protein, conserved	Tb927.8.4370.	hypothetical protein, conserved	Syntenic homologue in T. brucei		N/A	N/A	N/A	N/A	N/A	N/A	GO:0005737;GO:0020015	cytoplasm;glycosome	N/A	N/A	GO:0010608	post-transcriptional regulation of gene expression	N/A	N/A	N/A	N/A	N/A	N/A	Not found	post-transcriptional regulation of gene expression	RNA metabolism, gene expression
LmxM.22.0230_S28	2	0.9545	0.457695	0.836258	-0.726122	0.711905	-1.94555	0.0449375	Amino acid permease, putative	Tb927.8.4700.R5484	amino acid transporter	Non-syntenic homologue	AAP	GO:0005737;GO:0016020	cytoplasm;membrane	GO:0015179	L-amino acid transmembrane transporter activity	GO:0003333	amino acid transmembrane transport	N/A	N/A	N/A	N/A	N/A	N/A	GO:0003333	amino acid transmembrane transport	N/A	N/A	N/A	N/A	Not found	amino acid transmembrane transport
LmxM.22.0230_T25	2	0.9544	0.025666	0.993989	-1.13826	0.400849	-1.86371	0.0433014	Amino acid permease, putative	Tb927.8.4700.R5484	amino acid transporter	Non-syntenic homologue	AAP	GO:0005737;GO:0016020	cytoplasm;membrane	GO:0015179	L-amino acid transmembrane transporter activity	GO:0003333	amino acid transmembrane transport	N/A	N/A	N/A	N/A	N/A	N/A	GO:0003333	amino acid transmembrane transport	N/A	N/A	N/A	N/A	Not found	amino acid transmembrane transport
LmxM.36.4910_S77	2	0.9332	0.470582	0.815381	-1.98648	0.0569699	-1.95435	0.0344295	hypothetical protein, conserved	Tb927.11.11010	Microtubule inner protein MC1	Syntenic homologue in T. brucei	Hyp	N/A	N/A	N/A	N/A	N/A	N/A	GO:0005930;GO:0097014;GO:0005737;GO:0030990	axoneme;ciliary plasm;cytoplasm;intraciliary transport particle	N/A	N/A	N/A	N/A	N/A	N/A	N/A	N/A	N/A	N/A	Not found	axoneme;ciliary plasm;cytoplasm;intraciliary transport particle	Cytoskeleton and FAZ
LmxM.04.0050_S19	2	0.9449	-0.128348	0.974972	-2.01169	0.151493	-2.28631	0.0398703	Cytoskeletal associated protein (CAP41)	Tb927.9.6920	Cytoskeleton-associated protein 41 kDa (CAP41)	Syntenic homologue in T. brucei	CAP41	N/A	N/A	N/A	N/A	N/A	N/A	GO:0030863	cortical cytoskeleton	N/A	N/A	N/A	N/A	N/A	N/A	N/A	N/A	N/A	N/A	In Kharon IP mass spect 10.1074/jbc.RA120.014065. Cortical cytoskeleton and posterior localisation in T. brucei. Proximal to CIF1 (cytokinesis initiation factor or TOEFAZ1), KLIF (kinesin localiced to the ingressing furrow) and FPRC (Flagellum attachment zone tip–localizing Protein Required for Cytokinesis) by BIOID, DOI: 10.1016/j.jbc.2022.101943.	cortical cytoskeleton	Cytoskeleton and FAZ
LmxM.04.0050_S26	2	0.9508	0.350911	0.899548	-1.9157	0.161154	-2.15904	0.0433014	Cytoskeletal associated protein (CAP41)	Tb927.9.6920	Cytoskeleton-associated protein 41 kDa (CAP41)	Syntenic homologue in T. brucei	CAP41	N/A	N/A	N/A	N/A	N/A	N/A	GO:0030863	cortical cytoskeleton	N/A	N/A	N/A	N/A	N/A	N/A	N/A	N/A	N/A	N/A	In Kharon IP mass spect 10.1074/jbc.RA120.014065. Cortical cytoskeleton and posterior localisation in T. brucei. Proximal to CIF1 (cytokinesis initiation factor or TOEFAZ1), KLIF (kinesin localiced to the ingressing furrow) and FPRC (Flagellum attachment zone tip–localizing Protein Required for Cytokinesis) by BIOID, DOI: 10.1016/j.jbc.2022.101943.	cortical cytoskeleton	Cytoskeleton and FAZ
LmxM.04.0050_S33	2	0.9566	-0.117166	0.962466	-1.62303	0.0679262	-2.09192	0.00622047	Cytoskeletal associated protein (CAP41)	Tb927.9.6920	Cytoskeleton-associated protein 41 kDa (CAP41)	Syntenic homologue in T. brucei	CAP41	N/A	N/A	N/A	N/A	N/A	N/A	GO:0030863	cortical cytoskeleton	N/A	N/A	N/A	N/A	N/A	N/A	N/A	N/A	N/A	N/A	In Kharon IP mass spect 10.1074/jbc.RA120.014065. Cortical cytoskeleton and posterior localisation in T. brucei. Proximal to CIF1 (cytokinesis initiation factor or TOEFAZ1), KLIF (kinesin localiced to the ingressing furrow) and FPRC (Flagellum attachment zone tip–localizing Protein Required for Cytokinesis) by BIOID, DOI: 10.1016/j.jbc.2022.101943.	cortical cytoskeleton	Cytoskeleton and FAZ
LmxM.04.0050_S34	2	0.9548	-0.465201	0.746018	-1.41499	0.0881206	-2.20221	0.00105938	Cytoskeletal associated protein (CAP41)	Tb927.9.6920	Cytoskeleton-associated protein 41 kDa (CAP41)	Syntenic homologue in T. brucei	CAP41	N/A	N/A	N/A	N/A	N/A	N/A	GO:0030863	cortical cytoskeleton	N/A	N/A	N/A	N/A	N/A	N/A	N/A	N/A	N/A	N/A	In Kharon IP mass spect 10.1074/jbc.RA120.014065. Cortical cytoskeleton and posterior localisation in T. brucei. Proximal to CIF1 (cytokinesis initiation factor or TOEFAZ1), KLIF (kinesin localiced to the ingressing furrow) and FPRC (Flagellum attachment zone tip–localizing Protein Required for Cytokinesis) by BIOID, DOI: 10.1016/j.jbc.2022.101943.	cortical cytoskeleton	Cytoskeleton and FAZ
LmxM.04.0050_T21	2	0.9441	0.300984	0.910338	-1.76019	0.179806	-2.51787	0.0124504	Cytoskeletal associated protein (CAP41)	Tb927.9.6920	Cytoskeleton-associated protein 41 kDa (CAP41)	Syntenic homologue in T. brucei	CAP41	N/A	N/A	N/A	N/A	N/A	N/A	GO:0030863	cortical cytoskeleton	N/A	N/A	N/A	N/A	N/A	N/A	N/A	N/A	N/A	N/A	In Kharon IP mass spect 10.1074/jbc.RA120.014065. Cortical cytoskeleton and posterior localisation in T. brucei. Proximal to CIF1 (cytokinesis initiation factor or TOEFAZ1), KLIF (kinesin localiced to the ingressing furrow) and FPRC (Flagellum attachment zone tip–localizing Protein Required for Cytokinesis) by BIOID, DOI: 10.1016/j.jbc.2022.101943.	cortical cytoskeleton	Cytoskeleton and FAZ
LmxM.13.0580_S405	2	0.9483	-1.28213	0.590721	-3.48651	0.00831764	-2.70001	0.0404394	Cytoskeleton-associated protein (CAP156)	Tb927.11.4280	Cytoskeleton-associated protein 156 kDa (CAP156)	OrthoMCL v7	CAP156	N/A	N/A	GO:0005515	protein binding	N/A	N/A	N/A	N/A	N/A	N/A	N/A	N/A	N/A	N/A	GO:0005515	protein binding	N/A	N/A	TbCAP156 localices to cytoskeleton and nascent posterior tip during cytokinesis. Knock-down caused moderate cytokinesis defects DOI: 10.1016/j.jbc.2022.101943. Idenfified as proximal of CIF1 (cytokinesis initiation factor or TOEFAZ1), KLIF (kinesin localiced to the ingressing furrow) and FPRC (Flagellum attachment zone tip–localizing Protein Required for Cytokinesis) by BIOID. DOI: 10.1016/j.jbc.…	cytoskeleton, cytokinesis	Cytoskeleton and FAZ
LmxM.13.0580_S407	2	0.9478	-2.21249	0.0872579	-2.31591	0.0569699	-2.92463	0.00509475	Cytoskeleton-associated protein (CAP156)	Tb927.11.4280	Cytoskeleton-associated protein 156 kDa (CAP156)	OrthoMCL v7	CAP156	N/A	N/A	GO:0005515	protein binding	N/A	N/A	N/A	N/A	N/A	N/A	N/A	N/A	N/A	N/A	GO:0005515	protein binding	N/A	N/A	TbCAP156 localices to cytoskeleton and nascent posterior tip during cytokinesis. Knock-down caused moderate cytokinesis defects DOI: 10.1016/j.jbc.2022.101943. Idenfified as proximal of CIF1 (cytokinesis initiation factor or TOEFAZ1), KLIF (kinesin localiced to the ingressing furrow) and FPRC (Flagellum attachment zone tip–localizing Protein Required for Cytokinesis) by BIOID. DOI: 10.1016/j.jbc.…	cytoskeleton, cytokinesis	Cytoskeleton and FAZ
LmxM.30.3110_S579	2	1	-0.0850101	0.975917	-1.31155	0.175971	-2.37266	0.00105938	Flagellum attachment zone protein 14 (FAZ14)	Tb927.8.6980	Flagellum attachment zone protein 14 (FAZ14)	OrthoMCL v7	FAZ14	N/A	N/A	N/A	N/A	N/A	N/A	GO:0051286	cell tip	N/A	N/A	N/A	N/A	N/A	N/A	N/A	N/A	N/A	N/A	Localiced at ring at flagellum exit point, anterior of parasite. NO LOF in promastigote. 10.1111/mmi.15199. TbFAZ14 localices at FAZ, is proximal to CIF1 and FPRC 10.1016/j.jbc.2022.101943	anterior, FAZ	Cytoskeleton and FAZ
LmxM.30.3110_T584	2	1	-0.0947014	0.983917	-3.30664	0.00867717	-4.06266	0.00105938	Flagellum attachment zone protein 14 (FAZ14)	Tb927.8.6980	Flagellum attachment zone protein 14 (FAZ14)	OrthoMCL v8	FAZ14	N/A	N/A	N/A	N/A	N/A	N/A	GO:0051286	cell tip	N/A	N/A	N/A	N/A	N/A	N/A	N/A	N/A	N/A	N/A	Localiced at ring at flagellum exit point, anterior of parasite. NO LOF in promastigote. 10.1111/mmi.15199. TbFAZ14 localices at FAZ, is proximal to CIF1 and FPRC 10.1016/j.jbc.2022.101943	anterior, FAZ	Cytoskeleton and FAZ
LmxM.10.0940_S26	2	0.9484	-1.81036	0.316662	-3.79538	0.00268164	0.258671	0.915705	hypothetical protein, conserved	Tb927.8.4370	hypothetical protein, conserved	OrthoMCL v7	Hyp	N/A	N/A	N/A	N/A	N/A	N/A	GO:0005737;GO:0020015	cytoplasm;glycosome	N/A	N/A	GO:0010608	posttranscriptional regulation of gene expression	N/A	N/A	N/A	N/A	N/A	N/A	Not found	cytoplasm, regulation of gene expression	RNA metabolism, gene expression
LmxM.25.1060_S454	2	0.9625	-0.98499	0.514224	-1.50195	0.200329	-2.39974	0.0062488	hypothetical protein, conserved	Leishmania-specific	N/A	OrthoMCL v7	Hyp	N/A	N/A	N/A	N/A	N/A	N/A	N/A	N/A	N/A	N/A	N/A	N/A	N/A	N/A	N/A	N/A	N/A	N/A	Found in RBPome Crosslinked sample DOI: 10.1074/mcp.RA118.001307	Hypothetical	Unknown/Other
LmxM.25.1060_S457	2	0.9625	-1.8699	0.0629793	-1.81706	0.0569699	-2.15097	0.00706124	hypothetical protein, conserved	Leishmania-specific	N/A	OrthoMCL v7	Hyp	N/A	N/A	N/A	N/A	N/A	N/A	N/A	N/A	N/A	N/A	N/A	N/A	N/A	N/A	N/A	N/A	N/A	N/A	Found in RBPome Crosslinked sample DOI: 10.1074/mcp.RA118.001307	Hypothetical	Unknown/Other
LmxM.25.1060_T451	2	0.9539	-4.93811	2.69057e-06	-3.3597	0.000753255	-2.48039	0.0100806	hypothetical protein, conserved	Leishmania-specific	N/A	OrthoMCL v7	Hyp	N/A	N/A	N/A	N/A	N/A	N/A	N/A	N/A	N/A	N/A	N/A	N/A	N/A	N/A	N/A	N/A	N/A	N/A	Found in RBPome Crosslinked sample DOI: 10.1074/mcp.RA118.001307	Hypothetical	Unknown/Other
LmxM.25.1060_T461	2	0.9581	-2.93598	0.00956274	-3.12577	0.00188005	-1.67636	0.107538	hypothetical protein, conserved	Leishmania-specific	N/A	OrthoMCL v7	Hyp	N/A	N/A	N/A	N/A	N/A	N/A	N/A	N/A	N/A	N/A	N/A	N/A	N/A	N/A	N/A	N/A	N/A	N/A	Found in RBPome Crosslinked sample DOI: 10.1074/mcp.RA118.001307	Hypothetical	Unknown/Other
LmxM.36.1390_S124	2	0.9505	-0.761975	0.704212	-4.3742	3.77687e-05	-4.94914	3.935e-06	Hypothetical protein, conserved	Leishmania-specific	N/A	OrthoMCL v7	Hyp	N/A	N/A	N/A	N/A	N/A	N/A	N/A	N/A	N/A	N/A	N/A	N/A	N/A	N/A	N/A	N/A	N/A	N/A	Not found		Unknown/Other
LmxM.36.1390_S128	2	0.9517	-1.28207	0.413535	-4.09356	6.77569e-05	-4.14536	5.44419e-05	Hypothetical protein, conserved	Leishmania-specific	N/A	OrthoMCL v7	Hyp	N/A	N/A	N/A	N/A	N/A	N/A	N/A	N/A	N/A	N/A	N/A	N/A	N/A	N/A	N/A	N/A	N/A	N/A	Not found		Unknown/Other
LmxM.36.1390_T125	2	0.9317	-1.23748	0.638189	-2.75343	0.0928799	-2.83752	0.0398703	Hypothetical protein, conserved	Leishmania-specific	N/A	OrthoMCL v7	Hyp	N/A	N/A	N/A	N/A	N/A	N/A	N/A	N/A	N/A	N/A	N/A	N/A	N/A	N/A	N/A	N/A	N/A	N/A	Not found		Unknown/Other
LmxM.36.1390_T127	2	0.9074	-2.53578	0.128746	-3.88388	0.00268164	-3.50118	0.00622047	Hypothetical protein, conserved	Leishmania-specific	N/A	OrthoMCL v7	Hyp	N/A	N/A	N/A	N/A	N/A	N/A	N/A	N/A	N/A	N/A	N/A	N/A	N/A	N/A	N/A	N/A	N/A	N/A	Not found		Unknown/Other
LmxM.24.0640_S460	2	0.9638	-0.562477	0.687511	-1.52862	0.0557074	-1.59573	0.0184502	Kinesin-13 3, putative	Tb927.11.5300 (Tb11.02.2970)	Kinesin-13 3, putative	Syntenic homologue in T. brucei	Kin13-3	GO:0005874	microtubule	GO:0005524;GO:0008017;GO:0003777	ATP binding;microtubule binding;microtubule motor activity	GO:0007018	microtubule-based movement	GO:0051286;GO:0036064;GO:0097542;GO:0005929;GO:0005737;GO:0005634	cell tip;ciliary basal body;ciliary tip;cilium;cytoplasm;nucleus	N/A	N/A	N/A	N/A	GO:0007019, GO:0007018	microtubule depolymerization, microtubule-based movement	GO:0003777	microtubule motor activity	GO:0005874	microtubule	Not found	microtubule cytoskeleton organization	Microtubule Modification
LmxM.19.1010_S296	2	0.9592	0.274031	0.922941	0.0772843	0.993603	-2.06783	0.0448845	Lethal with SEC13 protein 8	Tb927.10.15640	hypothetical protein, conserved	Syntenic homologue in T. brucei	LST8	GO:0031931;GO:0031932;GO:0005840	TORC1 complex;TORC2 complex;ribosome	GO:0005515	protein binding	GO:0031929	TOR signalling	GO:0005737	cytoplasm	N/A	N/A	N/A	N/A	GO:0031929, GO:0032956	TOR signalling, regulation of actin cytoskeleton organization	GO:0005515	protein binding	GO:0031932, GO:0031931	TORC2 complex, TORC1 complex	Component of TORC1. Interacts with TOR1 and RPTOR. The complex is essential for the proliferation of Leishmania procyclic promastigotes, retroleptomonads and amastigotes. DOI: 10.1038/s44319-024-00084-y	parasite proliferation	Signalling and Phosphorylation
LmxM.06.0640_S2490	2	0.9573	-0.506009	0.81289	-2.92323	0.00268164	-1.13929	0.330667	MAP3K	Unresolved homologuey		OrthoMCL v7- Multigene Family	MAP3K	GO:0016021	integral component of membrane	GO:0005524;GO:0005515;GO:0004672	ATP binding;protein binding;protein kinase activity	GO:0006468	protein phosphorylation	N/A	N/A	N/A	N/A	N/A	N/A	GO:0006468	protein phosphorylation	GO:0004672	protein kinase activity	GO:0016020	membrane	knock out have loss-of-fitness in infection DOI 10.1038/s41467-021-21360-8	kinase	Signalling and Phosphorylation
LmxM.06.0640_S3091	2	0.9596	-0.500349	0.743097	-0.926798	0.384937	-1.50615	0.0405254	MAP3K	Unresolved homologuey		OrthoMCL v7- Multigene Family	MAP3K	GO:0016021	integral component of membrane	GO:0005524;GO:0005515;GO:0004672	ATP binding;protein binding;protein kinase activity	GO:0006468	protein phosphorylation	N/A	N/A	N/A	N/A	N/A	N/A	GO:0006468	protein phosphorylation	GO:0004672	protein kinase activity	GO:0016020	membrane	knock out have loss-of-fitness in infection DOI 10.1038/s41467-021-21360-8	kinase	Signalling and Phosphorylation
LmxM.36.0720_T174	2	0.9594	-0.457141	0.807319	-2.5091	0.00298581	-2.37847	0.00509475	MPK2	Tb927.10.5140	MPK6	Syntenic homologue in T. brucei	MPK2	N/A	N/A	GO:0005524;GO:0004707;GO:0004672	ATP binding;MAP kinase activity;protein kinase activity	GO:0006468	protein phosphorylation	GO:0097014;GO:0005737;GO:0005829;GO:0031981;GO:0005634	ciliary plasm;cytoplasm;cytosol;nuclear lumen;nucleus	GO:0005524;GO:0004672	ATP binding;protein kinase activity	GO:0000281;GO:0006468	mitotic cytokinesis;protein phosphorylation	GO:0035556, GO:0006468	intracellular signal transduction, protein phosphorylation	GO:0004707	MAP kinase activity	GO:0005737, GO:0005634	cytoplasm, nucleus	TbMAPK6 causes cytokinesis defects in the procyclic and bloodstream form DOI: 10.1128/EC.00258-13; In other publication TbERK8 (MAPK6) phosphorylates the replication factor proliferating cell nuclear antigen (TbPCNA) in vitro and in the parasite. DOI: 10.1080/15384101.2016.1222340		Signalling and Phosphorylation
LmxM.36.0720_Y176	2	0.9592	-0.72215	0.742314	-2.1979	0.0710221	-2.77806	0.00663309	MPK2	Tb927.10.5140	MPK6	Syntenic homologue in T. brucei	MPK2	N/A	N/A	GO:0005524;GO:0004707;GO:0004672	ATP binding;MAP kinase activity;protein kinase activity	GO:0006468	protein phosphorylation	GO:0097014;GO:0005737;GO:0005829;GO:0031981;GO:0005634	ciliary plasm;cytoplasm;cytosol;nuclear lumen;nucleus	GO:0005524;GO:0004672	ATP binding;protein kinase activity	GO:0000281;GO:0006468	mitotic cytokinesis;protein phosphorylation	GO:0035556, GO:0006468	intracellular signal transduction, protein phosphorylation	GO:0004707	MAP kinase activity	GO:0005737, GO:0005634	cytoplasm, nucleus	TbMAPK6 causes cytokinesis defects in the procyclic and bloodstream form DOI: 10.1128/EC.00258-13; In other publication TbERK8 (MAPK6) phosphorylates the replication factor proliferating cell nuclear antigen (TbPCNA) in vitro and in the parasite. DOI: 10.1080/15384101.2016.1222340		Signalling and Phosphorylation
LmxM.13.0580_S409	2	0.9322	-0.479239	0.873115	-2.99798	0.0179494	-1.16406	0.440978	Cytoskeleton-associated protein (CAP156)	Tb927.11.4280	Cytoskeleton-associated protein 156 kDa (CAP156)	OrthoMCL v7	CAP156	N/A	N/A	GO:0005515	protein binding	N/A	N/A	N/A	N/A	N/A	N/A	N/A	N/A	N/A	N/A	GO:0005515	protein binding	N/A	N/A	TbCAP156 localices to cytoskeleton and nascent posterior tip during cytokinesis. Knock-down caused moderate cytokinesis defects DOI: 10.1016/j.jbc.2022.101943. Idenfified as proximal of CIF1 (cytokinesis initiation factor or TOEFAZ1), KLIF (kinesin localiced to the ingressing furrow) and FPRC (Flagellum attachment zone tip–localizing Protein Required for Cytokinesis) by BIOID. DOI: 10.1016/j.jbc.…	cytoskeleton, cytokinesis	Cytoskeleton and FAZ
LmxM.06.0640_S3095	2	0.9592	-0.826829	0.674707	-0.418206	0.895368	-1.99769	0.0407941	MAP3K	Unresolved homologuey		OrthoMCL v7- Multigene Family	MAP3K	GO:0016021	integral component of membrane	GO:0005524;GO:0005515;GO:0004672	ATP binding;protein binding;protein kinase activity	GO:0006468	protein phosphorylation	N/A	N/A	N/A	N/A	N/A	N/A	GO:0006468	protein phosphorylation	GO:0004672	protein kinase activity	GO:0016020	membrane	knock out have loss-of-fitness in infection DOI 10.1038/s41467-021-21360-8	kinase	Signalling and Phosphorylation
LmxM.27.1370_S826	NA	0.934	2.58223	0.0275201	-0.0412655	0.996853	1.06089	0.371007	protein kinase, putative	Tb927.11.2040	STE/STE11 serine/threonine-protein kinase, putative			N/A	N/A	GO:0005524;GO:0005524;GO:0004672;GO:0004672	ATP binding;ATP binding;protein kinase activity;protein kinase activity	GO:0006468	protein phosphorylation	N/A	N/A	N/A	N/A	N/A	N/A	GO:0006468	protein phosphorylation	N/A	N/A	N/A	N/A	Essential promastigote L. mex 10.1038/s41467-021-21360-8
Significant total proteins
LmxM.08.1030	NA	NA	0.992233	0.0108542	1.0445	0.00638175	1.18013	0.00284673	cathepsin L-like protease, putative	Unresolved homologuey		OrthoMCL v7- Multigene Family			N/A	N/A	GO:0004197;GO:0008234	cysteine-type endopeptidase activity;cysteine-type peptidase activity	GO:0006508	proteolysis	N/A	N/A	N/A	N/A	N/A	N/A	Not found	Not found	Not found	Not found	Not found	Not found	Not found
LmxM.13.0200	NA	NA	0.89316	2.59001e-05	0.9361	8.91875e-06	1.24025	1.35849e-07	Lipase (class 3), putative	Leishmania-specific	N/A	OrthoMCL v7	N/A	N/A	N/A	N/A	N/A	N/A	GO:0006629	lipid metabolic process	N/A	N/A	N/A	N/A	N/A	N/A	N/A	N/A	GO:0003924	GTPase activity	N/A	N/A	Not found
LmxM.33.3645	NA	NA	1.04503	0.000302655	0.764675	0.00422516	0.58048	0.0374007	hypothetical protein	Leishmania-specific	N/A	OrthoMCL v7	N/A	N/A	GO:0016021	integral component of membrane	N/A	N/A	N/A	N/A	N/A	N/A	N/A	N/A	N/A	N/A	N/A	N/A	N/A	N/A	GO:0016020	membrane	Not found
